# Evidence for widespread cytoplasmic structuring into mesoscopic condensates

**DOI:** 10.1101/2021.12.17.473234

**Authors:** Felix C. Keber, Thao Nguyen, Clifford P. Brangwynne, Martin Wühr

## Abstract

Eukaryotic cytoplasm organizes itself via both membrane-bound organelles and membrane-less biomolecular condensates (BMCs). Known BMCs exhibit liquid-like properties and are typically visualized on the scale of ~1 μm. They have been studied mostly by microscopy, examining select individual proteins. Here, we investigate the global organization of native cytoplasm with quantitative proteomics, using differential pressure filtration, size exclusion, and dilution experiments. These assays reveal that BMCs form throughout the cytosplasm, predominantly at the mesoscale of ~100 nm. Our data indicate that at least 18% of the proteome is organized via such mesoscale BMCs, suggesting that cells widely employ dynamic liquid-like clustering to organize their cytoplasm, at surprisingly small length scales.
