## Supplementary Table S1 for "Evidence for widespread cytoplasmic structuring into mesoscopic condensates"

### Sheet: Data Sources
Supplementary Table S1: LLPS Database
References for liquid-liquid phase separating (LLPS) proteins.
The table accumulates LLPS annotations from previously published databases. The 'consensus level' counts the number of databases in which a reference is confirmed.
Data sources
Column	Reference	Url
PhaSePro	1	https://phasepro.elte.hu/
PhaSeProCand	1	"
DrLLPS	2	http://llps.biocuckoo.cn/
LLPSDB	3	http://bio-comp.org.cn/llpsdb/home.html
PhaSepDB	4	http://db.phasep.pro/
PhaSepSelf	4	"
PSAP	5	https://www.sciencedirect.com/science/article/pii/S2211124721000188?via%3Dihub#mmc2	Table S1
References
1	Meszaros, B., Erdos, G., Szabo, B., Schad, E., Tantos, A., Abukhairan, R., Horvath, T., Murvai, N., Kovacs, O. P., Kovacs, M., Tosatto, S. C. E., Tompa, P., Dosztanyi, Z. & Pancsa, R. PhaSePro: the database of proteins driving liquid-liquid phase separation. Nucleic Acids Res 48, D360-D367, doi:10.1093/nar/gkz848 (2020).
2	Ning, W., Guo, Y., Lin, S., Mei, B., Wu, Y., Jiang, P., Tan, X., Zhang, W., Chen, G., Peng, D., Chu, L. & Xue, Y. DrLLPS: a data resource of liquid-liquid phase separation in eukaryotes. Nucleic Acids Res 48, D288-D295, doi:10.1093/nar/gkz1027 (2020).
3	Li, Q., Peng, X., Li, Y., Tang, W., Zhu, J. a., Huang, J., Qi, Y. & Zhang, Z. LLPSDB: a database of proteins undergoing liquid–liquid phase separation in vitro. Nucleic Acids Research 48, D320-D327, doi:10.1093/nar/gkz778 (2019).
4	You, K., Huang, Q., Yu, C., Shen, B., Sevilla, C., Shi, M., Hermjakob, H., Chen, Y. & Li, T. PhaSepDB: a database of liquid-liquid phase separation related proteins. Nucleic Acids Res 48, D354-D359, doi:10.1093/nar/gkz847 (2020).
5	van Mierlo, G., Jansen, J. R. G., Wang, J., Poser, I., van Heeringen, S. J. & Vermeulen, M. Predicting protein condensate formation using machine learning. Cell Rep 34, 108705, doi:10.1016/j.celrep.2021.108705 (2021).

### Sheet: LLPSdatabase
UniprotID	GeneSymbol	PhaSePro	PhaSeProCand	DrLLPS	LLPSDB	PhaSepDB	PhasepSelf	PSAP	consensus level
O60885	BRD4	1	0	1	1	1	1	1	6
P06748	NPM1	1	0	1	1	1	1	1	6
P09651	HNRNPA1	1	0	1	1	1	1	1	6
P10636	MAPT	1	0	1	1	1	1	1	6
P15502	ELN	1	0	1	1	1	1	1	6
P22626	HNRNPA2B1	1	0	1	1	1	1	1	6
P31483	TIA1	1	0	1	1	1	1	1	6
P35637	FUS	1	0	1	1	1	1	1	6
P45973	CBX5	1	0	1	1	1	1	1	6
Q01844	EWSR1	1	0	1	1	1	1	1	6
Q13148	TARDBP	1	0	1	1	1	1	1	6
Q15648	MED1	1	0	1	1	1	1	1	6
Q92804	TAF15	1	0	1	1	1	1	1	6
Q9NQI0	DDX4	1	0	1	1	1	1	1	6
Q9UHD9	UBQLN2	1	0	1	1	1	1	1	6
O00571	DDX3X	1	0	1	1	1	0	1	5
O14979	HNRNPDL	0	0	1	1	1	1	1	5
O60563	CCNT1	1	0	1	1	1	1	0	5
P16333	NCK1	1	0	1	1	1	1	0	5
P17600	SYN1	1	0	1	1	1	1	0	5
P24928	POLR2A	1	0	1	1	1	1	0	5
P51991	HNRNPA3	0	0	1	1	1	1	1	5
P52948	NUP98	1	0	1	0	1	1	1	5
P55795	HNRNPH2	0	0	1	1	1	1	1	5
P62993	GRB2	1	0	1	1	1	0	1	5
P98179	RBM3	0	1	1	0	1	1	1	5
Q01085	TIAL1	0	0	1	1	1	1	1	5
Q06787	FMR1	1	0	1	1	1	0	1	5
Q07889	SOS1	1	0	1	1	1	0	1	5
Q13151	HNRNPA0	0	0	1	1	1	1	1	5
Q13283	G3BP1	0	1	1	0	1	1	1	5
Q13501	SQSTM1	1	0	1	1	1	0	1	5
Q32P51	HNRNPA1L2	0	0	1	1	1	1	1	5
Q8WXF1	PSPC1	0	0	1	1	1	1	1	5
Q92777	SYN2	1	0	1	1	1	1	0	5
Q96PK6	RBM14	1	0	1	0	1	1	1	5
O43561	LAT	1	0	1	1	1	0	0	4
O43791	SPOP	1	0	1	1	1	0	0	4
O60500	NPHS1	1	0	1	1	1	0	0	4
O75683	SURF6	0	0	1	1	1	0	1	4
P17931	LGALS3	1	0	1	0	1	1	0	4
P29590	PML	1	0	1	0	1	0	1	4
P31942	HNRNPH3	0	0	1	1	1	0	1	4
P31943	HNRNPH1	0	0	1	0	1	1	1	4
P33240	CSTF2	0	0	1	1	1	1	0	4
P38432	COIL	0	1	1	0	1	0	1	4
Q13627	DYRK1A	1	0	1	1	1	0	0	4
Q14011	CIRBP	0	1	1	0	1	1	0	4
Q14103	HNRNPD	1	0	1	1	1	0	0	4
Q7Z5Q1	CPEB2	0	0	1	0	1	1	1	4
Q8N884	CGAS	1	0	1	1	1	0	0	4
Q96LT7	C9orf72	0	0	1	0	1	1	1	4
Q9BYB0	SHANK3	0	0	1	1	1	1	0	4
Q9H0L4	CSTF2T	0	0	1	1	1	1	0	4
Q9NWB1	RBFOX1	0	1	1	0	1	1	0	4
Q9UER7	DAXX	1	0	1	1	1	0	0	4
O00401	WASL	1	0	1	0	1	0	0	3
O14490	DLGAP1	0	0	1	1	1	0	0	3
O43781	DYRK3	1	0	0	0	1	0	1	3
O75928	PIAS2	0	0	1	1	1	0	0	3
P04637	TP53	0	0	1	1	1	0	0	3
P06241	FYN	0	0	1	1	1	0	0	3
P22087	FBL	0	0	0	0	1	1	1	3
P23246	SFPQ	1	0	0	0	1	0	1	3
P43243	MATR3	1	0	0	0	1	0	1	3
P49790	NUP153	0	0	1	0	1	1	0	3
Q01130	SRSF2	0	0	1	0	1	0	1	3
Q12888	TP53BP1	1	0	0	0	1	1	0	3
Q14781	CBX2	0	0	0	0	1	1	1	3
Q14974	KPNB1	0	0	1	1	1	0	0	3
Q15233	NONO	1	0	0	0	1	0	1	3
Q16236	NFE2L2	0	0	0	0	1	1	1	3
Q96EP5	DAZAP1	0	0	1	0	1	1	0	3
Q96PV0	SYNGAP1	1	0	0	1	1	0	0	3
Q99700	ATXN2	0	1	0	0	1	0	1	3
Q9GZQ8	MAP1LC3B	0	0	1	1	1	0	0	3
Q9UKV8	AGO2	1	0	1	0	1	0	0	3
Q9UPQ9	TNRC6B	1	0	1	0	1	0	0	3
P03372	ESR1	1	0	0	1	0	1	0	3
P04156	PRNP	1	0	0	1	0	1	0	3
P05067	APP	1	0	1	1	0	0	0	3
Q7Z739	YTHDF3	1	0	0	0	0	1	1	3
Q9BYJ9	YTHDF1	1	0	0	0	0	1	1	3
Q9NSC5	HOMER3	0	0	1	1	0	1	0	3
Q9Y5A9	YTHDF2	1	0	0	0	0	1	1	3
O15169	AXIN1	0	0	1	0	1	0	0	2
O43663	PRC1	0	0	0	0	1	1	0	2
O43670	ZNF207	0	0	1	0	1	0	0	2
O75791	GRAP2	0	0	0	1	1	0	0	2
P00441	SOD1	0	0	0	0	1	0	1	2
P10071	GLI3	0	0	0	0	1	0	1	2
P11940	PABPC1	0	0	0	0	1	0	1	2
P23497	SP100	0	0	0	0	1	0	1	2
P40337	VHL	0	0	0	1	1	0	0	2
P42858	HTT	0	0	0	0	1	1	0	2
P46013	MKI67	0	1	0	0	1	0	0	2
P78352	DLG4	0	0	1	0	1	0	0	2
Q04637	EIF4G1	0	0	0	0	1	0	1	2
Q07666	KHDRBS1	1	0	0	0	1	0	0	2
Q13094	LCP2	0	0	0	1	1	0	0	2
Q15056	EIF4H	0	0	0	0	1	0	1	2
Q15424	SAFB	0	0	0	0	1	0	1	2
Q15717	ELAVL1	0	0	1	0	1	0	0	2
Q16082	HSPB2	1	0	0	0	1	0	0	2
Q16630	CPSF6	0	0	0	0	1	0	1	2
Q16637	SMN2	0	0	0	0	1	0	1	2
Q86UR5	RIMS1	1	0	0	0	1	0	0	2
Q92973	TNPO1	0	0	0	1	1	0	0	2
Q99729	HNRNPAB	0	0	0	0	1	1	0	2
Q9NPI6	DCP1A	0	0	0	0	1	0	1	2
O14980	XPO1	0	0	1	1	0	0	0	2
P00519	ABL1	0	0	1	1	0	0	0	2
P07320	CRYGD	0	0	0	1	0	1	0	2
P10276	RARA	0	0	1	1	0	0	0	2
P23771	GATA3	1	0	0	0	0	1	0	2
P26368	U2AF2	1	0	0	0	0	1	0	2
P26599	PTBP1	0	0	1	1	0	0	0	2
P48431	SOX2	0	0	0	1	0	1	0	2
P52292	KPNA2	0	0	1	1	0	0	0	2
P55854	SUMO3	0	0	1	1	0	0	0	2
Q01860	POU5F1	0	0	0	1	0	0	1	2
Q13823	GNL2	0	0	1	1	0	0	0	2
Q15811	ITSN1	0	0	1	1	0	0	0	2
Q5FBB7	SGO1	0	0	1	1	0	0	0	2
Q9BZB8	CPEB1	1	0	0	1	0	0	0	2
O43823	AKAP8	0	0	0	0	0	1	1	2
Q8NC56	LEMD2	0	0	0	0	0	1	1	2
P10644	PRKAR1A	0	0	0	0	0	1	1	2
O00444	PLK4	0	0	0	0	0	1	1	2
Q9GZV5	WWTR1	0	0	0	0	0	1	1	2
P08621	SNRNP70	0	0	0	0	0	1	1	2
P46937	YAP1	0	0	0	0	0	1	1	2
Q07157	TJP1	0	0	0	0	0	1	1	2
Q9UDY2	TJP2	0	0	0	0	0	1	1	2
O95049	TJP3	0	0	0	0	0	1	1	2
O14641	DVL2	0	0	0	0	1	0	0	1
O15034	RIMBP2	0	0	0	0	1	0	0	1
O15116	LSM1	0	0	0	0	1	0	0	1
O15550	KDM6A	0	0	0	0	1	0	0	1
O43390	HNRNPR	0	0	0	0	1	0	0	1
O43809	NUDT21	0	0	0	0	1	0	0	1
O60479	DLX3	0	0	0	0	1	0	0	1
O60832	DKC1	0	0	0	0	1	0	0	1
O75177	SS18L1	0	0	0	0	1	0	0	1
O75494	SRSF10	0	0	0	0	1	0	0	1
O75925	PIAS1	0	0	0	0	1	0	0	1
O76064	RNF8	0	0	0	0	1	0	0	1
O95453	PARN	0	0	0	0	1	0	0	1
O95613	PCNT	0	0	0	0	1	0	0	1
P04792	HSPB1	0	0	0	0	1	0	0	1
P08047	SP1	0	0	0	0	1	0	0	1
P0DMV8	HSPA1A	0	0	0	0	1	0	0	1
P11387	TOP1	0	0	0	0	1	0	0	1
P11388	TOP2A	0	0	0	0	1	0	0	1
P13056	NR2C1	0	0	0	0	1	0	0	1
P17480	UBTF	0	0	0	0	1	0	0	1
P17676	CEBPB	0	0	0	0	1	0	0	1
P18583	SON	0	0	0	0	1	0	0	1
P25490	YY1	0	0	0	0	1	0	0	1
P26196	DDX6	0	0	0	0	1	0	0	1
P26651	ZFP36	0	0	0	0	1	0	0	1
P38159	RBMX	0	0	0	0	1	0	0	1
P46100	ATRX	0	0	0	0	1	0	0	1
P48436	SOX9	0	0	0	0	1	0	0	1
P49711	CTCF	0	0	0	0	1	0	0	1
P50750	CDK9	0	0	0	0	1	0	0	1
P51531	SMARCA2	0	0	0	0	1	0	0	1
P51532	SMARCA4	0	0	0	0	1	0	0	1
P52298	NCBP2	0	0	0	0	1	0	0	1
P52597	HNRNPF	0	0	0	0	1	0	0	1
P54132	BLM	0	0	0	0	1	0	0	1
P55060	CSE1L	0	0	0	0	1	0	0	1
P56182	RRP1	0	0	0	0	1	0	0	1
P61129	ZC3H6	0	0	0	0	1	0	0	1
P61978	HNRNPK	0	0	0	0	1	0	0	1
P62310	LSM3	0	0	0	0	1	0	0	1
P62312	LSM6	0	0	0	0	1	0	0	1
P63165	SUMO1	0	0	0	0	1	0	0	1
P63244	RACK1	0	0	0	0	1	0	0	1
P63279	UBE2I	0	0	0	0	1	0	0	1
P78344	EIF4G2	0	0	0	0	1	0	0	1
Q00987	MDM2	0	0	0	0	1	0	0	1
Q01826	SATB1	0	0	0	0	1	0	0	1
Q04206	RELA	0	0	0	0	1	0	0	1
Q06587	RING1	0	0	0	0	1	0	0	1
Q06609	RAD51	0	0	0	0	1	0	0	1
Q09028	RBBP4	0	0	0	0	1	0	0	1
Q09161	NCBP1	0	0	0	0	1	0	0	1
Q12988	HSPB3	0	0	0	0	1	0	0	1
Q13428	TCOF1	0	0	0	0	1	0	0	1
Q13761	RUNX3	0	0	0	0	1	0	0	1
Q14145	KEAP1	0	0	0	0	1	0	0	1
Q14151	SAFB2	0	0	0	0	1	0	0	1
Q14152	EIF3A	0	0	0	0	1	0	0	1
Q14157	UBAP2L	0	0	0	0	1	0	0	1
Q14191	WRN	0	0	0	0	1	0	0	1
Q14207	NPAT	0	0	0	0	1	0	0	1
Q14596	NBR1	0	0	0	0	1	0	0	1
Q14676	MDC1	0	0	0	0	1	0	0	1
Q14978	NOLC1	0	0	0	0	1	0	0	1
Q15020	SART3	0	0	0	0	1	0	0	1
Q15723	ELF2	0	0	0	0	1	0	0	1
Q16198	EWS-Fli	0	0	0	0	1	0	0	1
Q16533	SNAPC1	0	0	0	0	1	0	0	1
Q5HY92	FIGN	0	0	0	0	1	0	0	1
Q5TGY3	AHDC1	0	0	0	0	1	0	0	1
Q5U5Q3	MEX3C	0	0	0	0	1	0	0	1
Q6IMN6	CAPRIN2	0	0	0	0	1	0	0	1
Q6VMQ6	ATF7IP	0	0	0	0	1	0	0	1
Q6ZMT4	KDM7A	0	0	0	0	1	0	0	1
Q6ZN04	MEX3B	0	0	0	0	1	0	0	1
Q86SG3	DAZ4	0	0	0	0	1	0	0	1
Q86X55	CARM1	0	0	0	0	1	0	0	1
Q86YR5	GPSM1	0	0	0	0	1	0	0	1
Q8IU60	DCP2	0	0	0	0	1	0	0	1
Q8IYB3	SRRM1	0	0	0	0	1	0	0	1
Q8IYW5	RNF168	0	0	0	0	1	0	0	1
Q8IZD4	DCP1B	0	0	0	0	1	0	0	1
Q8IZH2	XRN1	0	0	0	0	1	0	0	1
Q8N163	CCAR2	0	0	0	0	1	0	0	1
Q8N684	CPSF7	0	0	0	0	1	0	0	1
Q8NCA5	FAM98A	0	0	0	0	1	0	0	1
Q8TC56	FAM71B	0	0	0	0	1	0	0	1
Q92966	SNAPC3	0	0	0	0	1	0	0	1
Q969G3	SMARCE1	0	0	0	0	1	0	0	1
Q96GD4	AURKB	0	0	0	0	1	0	0	1
Q96GM8	TOE1	0	0	0	0	1	0	0	1
Q96HW7	INTS4	0	0	0	0	1	0	0	1
Q96J87	CELF6	0	0	0	0	1	0	0	1
Q96J92	WNK4	0	0	0	0	1	0	0	1
Q96LA8	PRMT6	0	0	0	0	1	0	0	1
Q96MU7	YTHDC1	0	0	0	0	1	0	0	1
Q96RS0	TGS1	0	0	0	0	1	0	0	1
Q99996	AKAP9	0	0	0	0	1	0	0	1
Q9BQ04	RBM4B	0	0	0	0	1	0	0	1
Q9BUJ2	HNRNPUL1	0	0	0	0	1	0	0	1
Q9BUR4	WRAP53	0	0	0	0	1	0	0	1
Q9BY44	EIF2A	0	0	0	0	1	0	0	1
Q9BZC1	CELF4	0	0	0	0	1	0	0	1
Q9GZS1	POLR1E	0	0	0	0	1	0	0	1
Q9H0A0	NAT10	0	0	0	0	1	0	0	1
Q9H0D6	XRN2	0	0	0	0	1	0	0	1
Q9H165	BCL11A	0	0	0	0	1	0	0	1
Q9H1Q7	PCED1A	0	0	0	0	1	0	0	1
Q9H4A3	WNK1	0	0	0	0	1	0	0	1
Q9H4Z2	ZNF335	0	0	0	0	1	0	0	1
Q9H9Y6	POLR1B	0	0	0	0	1	0	0	1
Q9NQZ3	DAZ1	0	0	0	0	1	0	0	1
Q9NR30	DDX21	0	0	0	0	1	0	0	1
Q9NR90	DAZ3	0	0	0	0	1	0	0	1
Q9NRC8	SIRT7	0	0	0	0	1	0	0	1
Q9NRN9	METTL5	0	0	0	0	1	0	0	1
Q9NTZ6	RBM12	0	0	0	0	1	0	0	1
Q9NVM4	PRMT7	0	0	0	0	1	0	0	1
Q9NYH9	UTP6	0	0	0	0	1	0	0	1
Q9NZI8	IGF2BP1	0	0	0	0	1	0	0	1
Q9P2E3	ZNFX1	0	0	0	0	1	0	0	1
Q9UEW8	STK39	0	0	0	0	1	0	0	1
Q9UK45	LSM7	0	0	0	0	1	0	0	1
Q9UKL3	CASP8AP2	0	0	0	0	1	0	0	1
Q9UKY1	ZHX1	0	0	0	0	1	0	0	1
Q9ULX6	AKAP8L	0	0	0	0	1	0	0	1
Q9UQ35	SRRM2	0	0	0	0	1	0	0	1
Q9Y230	RUVBL2	0	0	0	0	1	0	0	1
Q9Y333	LSM2	0	0	0	0	1	0	0	1
Q9Y3R0	GRIP1	0	0	0	0	1	0	0	1
Q9Y4Y9	LSM5	0	0	0	0	1	0	0	1
Q9Y4Z0	LSM4	0	0	0	0	1	0	0	1
Q9Y580	RBM7	0	0	0	0	1	0	0	1
Q9Y6X2	PIAS3	0	0	0	0	1	0	0	1
O00410	IPO5	0	0	0	1	0	0	0	1
P01106	MYC	0	0	0	1	0	0	0	1
P08908	HTR1A	0	0	0	1	0	0	0	1
P0CG48	UBC	0	0	0	1	0	0	0	1
P10275	AR	0	0	0	1	0	0	0	1
P19622	EN2	0	0	0	1	0	0	0	1
P35555	FBN1	0	0	0	1	0	0	0	1
P83916	CBX1	0	0	0	1	0	0	0	1
Q07352	ZFP36L1	1	0	0	0	0	0	0	1
Q13542	EIF4EBP2	0	0	0	1	0	0	0	1
Q14149	MORC3	1	0	0	0	0	0	0	1
Q8NE35	CPEB3	1	0	0	0	0	0	0	1
Q92499	DDX1	0	0	1	0	0	0	0	1
Q99873	PRMT1	0	0	0	1	0	0	0	1
Q9H9S0	NANOG	0	0	0	1	0	0	0	1
Q9NQI0	DDX4	0	1	0	0	0	0	0	1
O60563	CCNT1	0	1	0	0	0	0	0	1
P06748	NPM1	0	1	0	0	0	0	0	1
O60500	NPHS1	0	1	0	0	0	0	0	1
P24928	POLR2A	0	1	0	0	0	0	0	1
O60885	BRD4	0	1	0	0	0	0	0	1
P50995	ANXA11	0	0	0	0	0	1	0	1
P25054	APC	0	0	0	0	0	1	0	1
Q6ZN16	MAP3K15	0	0	0	0	0	1	0	1
Q6NZI2	CAVIN1	0	0	0	0	0	1	0	1
Q5VSY0	GKAP1	0	0	0	0	0	1	0	1
P31271	HOXA13	0	0	0	0	0	1	0	1
P35453	HOXD13	0	0	0	0	0	1	0	1
P25685	DNAJB1	0	0	0	0	0	1	0	1
P31689	DNAJA1	0	0	0	0	0	1	0	1
O14686	KMT2D	0	0	0	0	0	1	0	1
P80723	BASP1	0	0	0	0	0	1	0	1
Q9UN81	L1RE1	0	0	0	0	0	1	0	1
Q06124	PTPN11	0	0	0	0	0	1	0	1
Q13950	RUNX2	0	0	0	0	0	1	0	1
P84022	SMAD3	0	0	0	0	0	1	0	1
Q9Y6Q9	NCOA3	0	0	0	0	0	1	0	1
P40763	STAT3	0	0	0	0	0	1	0	1
Q86WV6	TMEM173	0	0	0	0	0	1	0	1
P20226	TBP	0	0	0	0	0	1	0	1
P19484	TFEB	0	0	0	0	0	1	0	1
Q92547	TOPBP1	0	0	0	0	0	1	0	1
Q9UMX0	UBQLN1	0	0	0	0	0	1	0	1
Q9NRR5	UBQLN4	0	0	0	0	0	1	0	1
Q9H9J4	USP42	0	0	0	0	0	1	0	1
Q9UPU9	SAMD4A	0	0	0	0	0	1	0	1
P35222	CTNNB1	0	0	0	0	0	1	0	1
Q15059	BRD3	0	0	0	0	0	0	1	1
Q53HL2	CDCA8	0	0	0	0	0	0	1	1
Q9UN86	G3BP2	0	0	0	0	0	0	1	1
Q08379	GOLGA2	0	0	0	0	0	0	1	1
P04150	NR3C1	0	0	0	0	0	0	1	1
P51608	MECP2	0	0	0	0	0	0	1	1
P18615	NELFE	0	0	0	0	0	0	1	1
P54727	RAD23B	0	0	0	0	0	0	1	1
Q07955	SRSF1	0	0	0	0	0	0	1	1
P19338	NCL	0	0	0	0	0	0	1	1
O95793	STAU	0	0	0	0	0	0	1	1
Q15554	TERF2	0	0	0	0	0	0	1	1
Q9ULW0	TPX2	0	0	0	0	0	0	1	1
Q9Y6A5	TACC3	0	0	0	0	0	0	1	1
Q9Y6M1	IGF2BP2	0	0	0	0	0	0	1	1
Q6NT89	TRNP1	0	0	0	0	0	0	1	1
P10997	IAPP	0	0	0	0	0	0	1	1
P43351	RAD52	0	0	0	0	0	0	1	1
P48443	RXRG	0	0	0	0	0	0	1	1
